# Genome-wide peptidoglycan profiling of *Vibrio cholerae*

**DOI:** 10.1101/2022.08.25.505259

**Authors:** Sara B. Hernandez, Laura Alvarez, Barbara Ritzl-Rinkenberger, Bastian Schiffthaler, Alonso R. Serrano, Felipe Cava

## Abstract

Most bacteria cells are protected by a peptidoglycan cell wall. Defining the chemical structure of the peptidoglycan has been instrumental to characterize cell wall associated proteins and to illuminate the mode of action of cell wall-acting antibiotics. However, a major roadblock for a comprehensive understanding of peptidoglycan homeostasis has been the lack of methods to conduct large-scale, systematic studies. Here we have developed and applied an innovative high throughput peptidoglycan analytical pipeline to analyze the entire non-essential, arrayed mutant library of *Vibrio cholerae*. The unprecedented breadth of these analyses revealed that peptidoglycan homeostasis is preserved by a large percentage of the genome organized in complex networks that functionally link peptidoglycan features with genetic determinants. As an example, we discovered a novel bifunctional penicillin-binding protein in *V. cholerae*. Collectively, genome-wide peptidoglycan profiling provides a fast, easy, and unbiased method for systematic identification of the genetic determinants of peptidoglycan synthesis and remodeling.
