## Extended Data 2 - SRA Accessions for "Genome-wide peptidoglycan profiling of *Vibrio cholerae*"

### Sheet: Sheet1
SRR10387915
SRR10387916
SRR10387917
SRR10387918
SRR10387921
SRR10387922
SRR10480733
SRR10480734
SRR10480735
SRR10480736
SRR10480737
SRR10480738
SRR10480739
SRR10480740
SRR10480743
SRR10480744
SRR10480745
SRR10480746
SRR10480747
SRR10480748
SRR10905341
SRR10905342
SRR10905343
SRR10905344
SRR10905351
SRR10905362
SRR10905369
SRR10905370
SRR10905371
SRR10905372
SRR10905373
SRR10905374
SRR10905375
SRR10905376
SRR10905377
SRR10905378
SRR10905379
SRR10905380
SRR10905381
SRR10905382
SRR10905383
SRR10905384
SRR10905385
SRR10905386
SRR10905387
SRR10905388
SRR10905389
SRR10905390
SRR10905391
SRR10905392
SRR10905393
SRR10905394
SRR10905395
SRR10905396
SRR10985166
SRR10985167
SRR10985168
SRR10985169
SRR10985170
SRR10985171
SRR10985172
SRR10985173
SRR10985174
SRR10985175
SRR10985176
SRR10985177
SRR10985178
SRR10985179
SRR10985180
SRR10985181
SRR10985182
SRR10985183
SRR11091459
SRR11091460
SRR11091461
SRR11091462
SRR11091463
SRR11091464
SRR11148747
SRR11148748
SRR11148749
SRR11148750
SRR11148751
SRR11148752
SRR11194666
SRR11194667
SRR11194668
SRR11194669
SRR11194670
SRR11194671
SRR11194672
SRR11194673
SRR11194674
SRR11194675
SRR11194676
SRR11194677
SRR11194678
SRR11194679
SRR11194680
SRR11194681
SRR11194682
SRR11194683
SRR11194684
SRR11194685
SRR11194686
SRR11194687
SRR11194688
SRR11194689
SRR11194690
SRR11194691
SRR11194692
SRR11194693
SRR11194694
SRR11194695
SRR11194696
SRR11194697
SRR11194698
SRR11194699
SRR11194700
SRR11194701
SRR11194702
SRR11194703
SRR11194704
SRR11194705
SRR11194706
SRR11194707
SRR11194708
SRR11194709
SRR11194710
SRR11194711
SRR11194712
SRR11194713
SRR11194714
SRR11194715
SRR11194716
SRR11194717
SRR11194718
SRR11194719
SRR11194720
SRR11194721
SRR11194722
SRR11194723
SRR11194724
SRR11194725
SRR11194726
SRR11194727
SRR11194728
SRR11194729
SRR11194730
SRR11194731
SRR11194732
SRR11194733
SRR11194734
SRR11194735
SRR11431928
SRR11431929
SRR11431930
SRR11431931
SRR11431932
SRR11431933
SRR11431934
SRR11431935
SRR11431936
SRR11431937
SRR11431938
SRR11431939
SRR11431940
SRR11431941
SRR11546813
SRR11546814
SRR11546815
SRR11546816
SRR11546817
SRR11546818
SRR11546819
SRR11546820
SRR11546821
SRR11546822
SRR11546823
SRR11546824
SRR12867119
SRR12867120
SRR12867121
SRR12867122
SRR12867123
SRR12867124
SRR12867125
SRR12867126
SRR12867127
SRR12867128
SRR12867129
SRR12867130
SRR12867131
SRR12867132
SRR12867133
SRR12867134
SRR12867135
SRR12867136
SRR1382192
SRR1382205
SRR1382206
SRR1382207
SRR1382208
SRR1382209
SRR1382210
SRR1382211
SRR1521326
SRR1521327
SRR1521328
SRR1521329
SRR1521330
SRR1521331
SRR1521332
SRR1521333
SRR1521334
SRR1521335
SRR1521336
SRR1521337
SRR1544143
SRR1544479
SRR1583199
SRR1583202
SRR1602499
SRR1602500
SRR1602501
SRR1602502
SRR1602503
SRR1602504
SRR1602505
SRR1602506
SRR1602507
SRR1602508
SRR1602509
SRR1602510
SRR1602511
SRR1602512
SRR1602513
SRR1602514
SRR2230414
SRR2244514
SRR2244515
SRR2319527
SRR2319528
SRR2319529
SRR2319530
SRR2319531
SRR2319532
SRR2319533
SRR2319534
SRR2319535
SRR2648176
SRR2648177
SRR2648178
SRR2648179
SRR2648180
SRR2648181
SRR2648182
SRR2648183
SRR2976605
SRR2976709
SRR3274035
SRR3274036
SRR3274037
SRR3274038
SRR3274039
SRR3274040
SRR3331917
SRR3331918
SRR3331919
SRR3331920
SRR3331921
SRR3331922
SRR3331923
SRR3331924
SRR3331925
SRR3331926
SRR3331927
SRR3331928
SRR3331929
SRR3331930
SRR3371159
SRR3371160
SRR3371161
SRR3371162
SRR3371163
SRR3371164
SRR3371165
SRR3371166
SRR3371167
SRR3371168
SRR3371169
SRR3371170
SRR3586848
SRR3586850
SRR3586851
SRR3586853
SRR3586855
SRR3586857
SRR3586860
SRR3586863
SRR3586871
SRR3586876
SRR3586879
SRR403875
SRR442059
SRR442060
SRR442061
SRR442062
SRR442063
SRR442064
SRR5519749
SRR5519750
SRR5519751
SRR5519752
SRR5519753
SRR5519754
SRR5688346
SRR5688347
SRR5688348
SRR5688349
SRR5688350
SRR5688351
SRR6334011
SRR6334012
SRR6334013
SRR6334014
SRR6334015
SRR6334016
SRR6334017
SRR6334018
SRR6334019
SRR6334020
SRR6334021
SRR6334022
SRR6334023
SRR6334024
SRR6334025
SRR6987751
SRR6987752
SRR6987753
SRR6987754
SRR6987755
SRR6987756
SRR6987757
SRR6987758
SRR6987759
SRR6987760
SRR6987761
SRR6987762
SRR6987763
SRR6987764
SRR6987765
SRR6987766
SRR6987767
SRR6987768
SRR6987769
SRR6987770
SRR6987771
SRR6987772
SRR6987773
SRR6987774
SRR7178725
SRR7178726
SRR7178727
SRR7178728
SRR7178729
SRR7178730
SRR7178731
SRR7178732
SRR7178733
SRR7178734
SRR7178735
SRR7178736
SRR7178737
SRR7178738
SRR7178739
SRR7178740
SRR7178741
SRR7178742
SRR7178743
SRR7178744
SRR7178745
SRR7178746
SRR7178747
SRR7178748
SRR7298325
SRR7298326
SRR7298327
SRR7298328
SRR7298329
SRR7298330
SRR7298331
SRR7298332
SRR7298333
SRR7298334
SRR7298335
SRR7298336
SRR7298337
SRR7298338
SRR7298339
SRR7298340
SRR7298341
SRR7298342
SRR7298343
SRR7298344
SRR7298345
SRR7298346
SRR7298347
SRR7298348
SRR7298349
SRR7298350
SRR7298351
SRR7298352
SRR7298353
SRR7298354
SRR8284470
SRR8284471
SRR8284472
SRR8284473
SRR8284474
SRR8284475
SRR8294795
SRR8294796
SRR8294797
SRR8294798
SRR8294799
SRR8294800
SRR8316512
SRR8316513
SRR8316514
SRR8316515
SRR8316516
SRR8316517
SRR8316518
SRR8316519
SRR8316520
SRR8316521
SRR8316522
SRR8316523
SRR8316524
SRR8316525
SRR8316526
SRR8316527
SRR8316528
SRR8316529
SRR8316530
SRR8316531
SRR8447493
SRR8447494
SRR8447495
SRR8447496
SRR8447497
SRR8447498
SRR8447499
SRR8447500
SRR8447501
SRR9289621
SRR9289622
SRR9289623
SRR9289624
SRR9289625
SRR9289626
SRR9289627
SRR9289628
SRR9853383
SRR9853384
SRR9853385
SRR9853386
SRR9853387
SRR9853388
SRR9975249
SRR9975250
SRR9975251
SRR9975252
SRR9975253
SRR9975254
