## Extended data 3 - PCA Outliers for "Genome-wide peptidoglycan profiling of *Vibrio cholerae*"

### Sheet: ID and Log2FC Features
Cluster order	Cluster	Locus	Fitness_Camili	Fitness_ODTn	Gene name	Description (PANTHER)	COG	PG.amount	Crosslink	DD.crosslink	LD.crosslink	Chain length
1	C1	VCA0263	1	1.232	0	N-acetyltransferase domain-containing protein	R	0.536882	-0.0901025	0.0729391	-1.48233	-0.0615751
2	C1	VC0245	0.934766	0.933	rfbG	Glycos_transf_1 domain-containing protein	M	-0.0632327	-0.0267192	-0.0384795	0.0388278	-0.037022
3	C1	VC1578	1.07	0.903	0	Uncharacterized protein	S	-0.127061	0.12592	0.222873	-0.550723	-0.223748
4	C1	VC1869	0.84	1.018	pflA	Pyruvate formate-lyase-activating enzyme	O	0.592538	0.0274444	0.107851	-0.566968	0.0564908
5	C1	VCA1107	0.96	0.845	0	Uncharacterized protein	S	0.823421	-0.185296	-0.126421	-0.930377	0.20622
6	C1	VCA0969	1.08	0.998	0	Putative quercetin 2,3-dioxygenase VC_A0969	R	1.03385	0.1025	0.145286	-0.697996	-0.288967
7	C1	VC2489	0.95	0.984	0	HTH tetR-type domain-containing protein	K	0.249039	-0.0955613	-0.0260814	-1.03285	0.100291
8	C1	VC2406	Essential	0.96	murE-ftsI	UDP-N-acetylmuramoyl-L-alanyl-D-glutamate--2,6-diaminopimelate ligase	M	0.445892	-0.100956	-0.0662494	-0.488907	0.0361074
9	C1	VC1155	1.02	1.074	0	Response regulatory domain-containing protein	T	0.0909638	0.102232	0.198399	-0.763789	0.23639
10	C1	VCA0105	1.00233	0.927	0	Uncharacterized protein	S	-0.456841	0.019596	0.0727605	-0.329498	-0.0194494
11	C1	VC0999	0.942306	0.76	truA	tRNA pseudouridine synthase A	J	1.85398	-0.00343178	0.0195454	-0.392397	0.0984278
12	C2	VC0622	0.987385	1.044	0	Histidine kinase	T	0.230715	-0.0422524	0.00784687	-1.09517	0.122878
13	C2	VCA0136	0.906	1.033	glpQ	GP-PDE domain-containing protein	C	-0.211973	0.0987177	0.181175	-0.703344	-0.282464
14	C2	VC0942	0.929	1.034	0	Uncharacterized protein	S	-0.150345	0.0672958	0.100507	-0.145609	0.187082
15	C2	VC1711	1.039	1.092	0	UPF0313 protein VC_1711	J	-0.0282972	-0.148148	-0.0639792	-0.875355	0.0857902
16	C2	VCA0221	1.04	1.027	hlyC	Triacylglycerol lipase	R	0.174284	-0.0726345	-0.0348258	-0.318077	0.367133
17	C2	VC2498	0.92	0.926	0	RDD domain-containing protein	S	0.294045	-0.247757	-0.244523	-0.296015	0.0759838
18	C3	VC1173	0.99	0.99	trpG	Anthranilate synthase component 2	E	0.0399861	-0.0131428	0.0805929	-1.1245	-0.011397
19	C3	VC0547	0.557	0.879	0	Aspartokinase	E	-0.352979	-0.21643	-0.172299	-0.58456	0.113293
20	C3	VC2130	1.06	0.826	fliI	H(+)-transporting two-sector ATPase	N	0.220965	-0.189039	-0.128927	-0.54773	0.0226246
21	C3	VC0209	0.91	0.943	0	Uncharacterized protein	S	-0.79341	-0.301788	-0.204421	-0.948429	0.191231
22	C4	VC2635	0.55	0.72	mrcA	Penicillin-binding protein 1A	M	-1.67371	-0.227905	-0.277559	0.355153	-0.0504305
23	C4	VC2087	0.53	1.037	sucA	Oxoglutarate dehydrogenase (succinyl-transferring)	C	-1.63144	-0.0293766	-0.106069	0.965618	-0.246002
24	C4	VC2628	0.732004	0.771	aroB	3-dehydroquinate synthase	E	-0.177361	0.0553434	-0.0267469	0.994351	-0.201227
25	C4	VC0281	0.91	0.991	cadA	OKR_DC_1 domain-containing protein	E	-0.56283	0.0520035	-0.185046	1.35495	-0.0912983
26	C4	VC1088	0.984327	0.965	0	Histidine kinase	T	0.211692	0.150693	-0.0304092	1.24994	-0.101083
27	C4	VC0892	1	0.993	pomA	MotA_ExbB domain-containing protein	N	-1.11618	-0.018167	0.0195349	-0.644825	-0.267518
28	C4	VC1895	1.03	0.783	0	Uncharacterized protein	R	-0.910931	-0.154124	-0.168637	0.0710544	-0.0440805
29	C4	VC1097	0.35	0.823	pta	Phosphate acetyltransferase	C	-0.760813	0.0790125	-0.201443	1.74189	-0.575569
30	C4	VC2088	0.80638	0.637	sdhB	Succinate dehydrogenase iron-sulfur subunit	C	0.0604381	-0.121235	-0.146573	0.189925	-0.0768793
31	C4	VC2413	0.275249	0.898	aceF	Acetyltransferase component of pyruvate dehydrogenase complex	C	-0.476019	-0.199188	-0.313098	0.542855	0.0769245
32	C4	VC1812	1.02	0.876	0	Uncharacterized protein	S	-0.0801302	-0.160317	-0.255771	0.936037	0.104524
33	C4	VC1971	0.970606	0.853	menE	AMP-binding domain-containing protein	I	-0.434317	-0.0861557	-0.160132	0.46078	-0.128555
34	C4	VC2720	0.627292	0.983	nfuA	Fe/S biogenesis protein NfuA	O	-0.780347	-0.0693934	-0.192771	0.718112	-0.2072
35	C5	VC0113	0.89	0.525	0	Methyltransferase-related protein	H	-0.842166	-0.0907426	-0.144034	0.24604	0.0297769
36	C5	VC0163	ND	1.185	0	Uncharacterized protein	S	-0.321044	0.156824	0.0968065	0.832489	-0.152647
37	C5	VCA1040	0.998211	1.041	0	ABC transmembrane type-1 domain-containing protein	E	-0.32428	-0.11019	-0.12474	-0.0273241	0.114639
38	C5	VC1680	0.66197	0.751	sapA	SBP_bac_5 domain-containing protein	E	1.13069	0.148048	0.174569	-0.125355	-0.28274
39	C5	VC1776	0.98	0.994	0	N-acetylneuraminate lyase, putative	M	0.687751	-0.177331	-0.210382	0.00337047	0.0768321
40	C6	VCA0301	0.892966	0.952	0	Oxidoreductase, short-chain dehydrogenase/reductase family	I	0.109399	0.283987	0.237014	0.542842	-0.2509
41	C6	VCA0633	1.0518	1.068	glpM	GlpM protein	R	0.0394722	0.0936294	0.122554	-0.365553	0.00808334
42	C6	VC0426	1.01284	1.277	0	Uncharacterized protein	S	-0.875599	0.0714767	0.077883	-0.0176447	-0.114802
43	C6	VCA0560	1.05	1.037	0	GGDEF domain-containing protein	T	-0.165345	0.0781606	0.076733	0.0977543	-0.128532
44	C6	VCA0881	1.0162	0.931	0	Uncharacterized protein	S	0.0433104	0.279664	0.221131	0.594564	-0.266209
45	C6	VC1373	1.003	0.991	0	DnaK-related protein	O	-0.115052	0.046038	0.0259781	0.433541	0.0915265
46	C6	VC0312	0.822036	0.952	0	FAD-binding FR-type domain-containing protein	C	-0.664903	0.234071	0.140474	0.893392	-0.262464
47	C6	VC0198	0.95	0.922	0	Uncharacterized protein	S	-0.433765	-0.0484475	-0.255484	1.0787	0.0610892
48	C6	VC1049	1.01	0.957	0	HTH lysR-type domain-containing protein	K	0.292528	0.116569	0.0689428	0.481326	-0.230137
49	C6	VC2490	0.964958	1.059	leuA	2-isopropylmalate synthase	E	-0.0343964	0.0218378	-0.0524545	0.395585	-0.101984
50	C6	VCA1050	1.01984	0.954	0	Uncharacterized protein	C	-0.341254	0.0712658	-0.00302488	0.711393	-0.0278919

### Sheet: Log2FC peak areas
Cluster order	Cluster	Locus	M3	M4G	M4	M2	M5	M3-Lpp	M3Anh	D44G	D43	D34	M4M	D44	D45	M4Anh	T344	T444	D34Anh	D44Anh	T444Anh	D44Anh x2
1	C1	VCA0263	-1.44247	-0.64753	0.27083	-0.0900649	-0.00699393	-0.968157	-1.34289	-2.97398	-1.0562	-1.57585	-0.573192	0.131778	-0.123556	0.000283463	-1.0174	0.121598	-1.9709	0.406696	-0.228018	0.377805
2	C1	VC0245	0.825009	-0.776571	0.146673	-0.619399	-0.554936	-0.72706	-2.55917	-4.38651	-1.11253	0.199056	0.745435	0.0111757	-1.0267	0.441091	0.0896288	-0.147493	-0.0107458	0.132468	-0.0333606	0.0722825
3	C1	VC1578	1.0871	-0.424429	-0.184469	-0.989654	-0.676701	-0.544824	-2.25601	-1.64749	-0.541064	-0.980019	1.68342	0.141056	0.985244	0.520144	0.132683	0.781635	-0.882849	0.691819	-0.396007	0.722793
4	C1	VC1869	-0.412618	-0.2971	0.250017	-1.418	-1.84023	-1.08641	-1.89093	-3.01256	0.247114	-0.641793	-0.89247	0.237727	-2.32022	0.309082	-0.204039	0.150676	-0.810025	0.193165	-0.155707	0.0786199
5	C1	VCA1107	-0.0689227	-0.708535	0.238207	-2.97018	-0.681142	-0.634817	-0.957506	-0.880606	0.0547365	-1.18637	-1.10464	0.0916463	-0.919056	0.570438	-0.567447	-0.202088	-0.860615	-0.0870642	-0.689813	0.0169256
6	C1	VCA0969	0.0790165	-1.59116	0.0795703	-1.87238	-1.00502	-1.62728	-1.56313	-1.20552	-1.01436	-0.647843	-1.466	0.202731	-1.06003	0.76749	-0.402707	-0.325298	-0.899682	0.413704	0.118584	0.25089
7	C1	VC2489	-0.298463	-1.02784	0.271219	-1.23478	-2.22908	-0.443023	-1.12454	-0.114565	-0.470424	-2.00901	0.0100473	-0.0191619	-1.28635	-0.481451	-0.828157	0.352961	-0.517663	0.26809	-0.332566	-0.349306
8	C1	VC2406	-0.00971067	-0.178157	0.171888	-0.348311	-1.12672	-0.492112	-0.460941	-0.26784	-0.205866	-0.707863	0.058056	-0.0549051	-1.22262	-0.0800177	-0.439878	-0.0831401	-0.317082	0.132754	-0.244864	0.0516453
9	C1	VC1155	1.40716	-0.612815	-0.120887	-1.25488	-1.56655	-0.828069	-1.28302	-1.2995	-1.91416	-0.67064	-0.212058	0.656624	-0.959238	-0.276296	-0.953565	-0.232198	-0.709421	0.000171256	-0.555795	0.128103
10	C1	VCA0105	0.0409706	-1.32939	0.183884	-0.495225	-1.02173	-0.68591	-1.3139	-2.47556	-1.67971	-0.24781	0.460523	0.156554	-0.666013	0.286178	-1.87501	0.197572	-0.235725	0.151743	0.163938	0.0308916
11	C1	VC0999	1.05812	-1.42188	-0.0271858	0.438807	-0.81605	-0.616233	-1.70518	-1.02167	-1.15037	-0.184156	0.550099	0.213246	-1.05592	-0.283875	-1.06656	-0.284891	-0.454015	-0.056317	0.106976	-0.0883861
12	C2	VC0622	-1.44436	-0.650241	0.0730071	0.707922	1.08276	-0.903208	-0.39872	-0.707194	-0.396895	-1.55731	-2.1744	0.115281	-0.386616	-0.166311	-0.743195	0.0991814	-0.498393	-0.200118	0.191928	-0.00666319
13	C2	VCA0136	-1.40354	0.637578	-0.273839	0.353234	-0.132013	0.258568	0.9932	-0.00846403	0.482697	-1.03692	-1.96485	0.121005	-0.390869	0.112015	-0.747187	0.278178	-0.154761	0.292615	0.148461	0.132831
14	C2	VC0942	-1.12763	0.20961	-0.0658005	1.3142	-1.00463	-0.551961	-0.28187	-0.19348	0.472223	-0.0793753	-2.25424	0.298937	-1.77745	-0.0121246	-0.0832003	0.496057	-0.245671	-0.258487	0.0300161	-0.363055
15	C2	VC1711	-0.396491	-0.52471	0.3208	1.01318	0.0945595	-0.179704	-0.151666	-0.360332	0.436986	-1.25132	-3.03124	0.0161596	-2.38943	0.24017	-0.723445	-0.172721	-0.212666	-0.226136	-0.024287	0.146187
16	C2	VCA0221	-0.962015	-0.15039	0.29101	0.922369	-0.847973	-1.31479	-0.833394	-1.50741	-0.237165	-0.415344	-0.999641	0.271143	-2.36107	0.00334105	0.241865	0.159082	-0.775387	-0.296756	-0.455118	-0.25953
17	C2	VC2498	0.210255	-0.81941	0.234407	1.29302	-1.14038	-1.06298	-0.399384	-0.259057	-0.853928	-0.199219	-1.35778	-0.37381	-1.32959	-0.230066	-0.96603	0.0238336	-0.179324	-0.105229	0.0792099	0.0594481
18	C3	VC1173	1.26869	-0.0768067	-0.388208	1.34203	-0.789854	0.177147	-0.0831259	-0.21082	-2.37873	-2.17956	1.7196	0.00914859	-0.107136	-0.110288	0.665782	0.810158	-0.95047	0.0872314	0.0741724	0.255957
19	C3	VC0547	0.0734661	-0.0324413	0.00265587	2.85926	-0.369583	0.525064	0.541987	-0.539318	0.264114	-0.81173	-1.12736	-0.0996222	-0.858103	0.150863	-0.660983	-0.293031	-0.152575	-0.246171	-0.328228	-0.138733
20	C3	VC2130	0.10603	0.132058	-0.109657	2.05719	0.306324	0.073748	-0.844443	-1.21922	0.398412	-1.65296	0.0654143	-0.289522	0.107195	0.0953485	0.372753	-0.0358667	0.0879181	-0.0388112	-0.0586792	0.271778
21	C3	VC0209	0.396827	0.0197877	0.0849169	1.54978	-0.0957711	-0.0473057	-0.212585	-1.27907	0.151269	-1.66142	0.582839	-0.25897	-0.559598	-0.31647	-0.180144	0.279018	-0.530541	-0.128743	-0.376361	-0.0354348
22	C4	VC2635	1.15033	1.62938	-0.688207	1.37298	1.25511	1.81143	1.64589	-0.647574	1.44734	-0.044196	-0.431213	-1.27219	1.94633	0.643763	1.32419	0.63374	0.0254027	-0.269708	-1.05137	0.426873
23	C4	VC2087	-0.0832043	1.17197	-0.62631	0.59427	1.84739	0.659169	0.702561	0.82111	1.18642	0.42712	0.146752	-1.05654	2.36887	-0.428412	1.29319	-1.44947	1.73328	0.109276	-0.0933243	0.763436
24	C4	VC2628	0.579283	1.49636	-0.527704	0.136359	0.376454	1.10008	0.520697	0.352081	1.50239	1.34301	-0.194298	-0.52179	0.998372	0.0041342	0.00653992	-0.41441	1.24294	-0.00649723	0.24477	0.517097
25	C4	VC0281	0.246187	0.578013	-0.387116	0.132566	1.29906	1.17229	1.06666	0.451783	0.394817	1.63318	0.237263	-0.352487	1.1039	-0.18516	1.10117	-0.144688	1.12338	-0.593743	0.0772718	-0.0522343
26	C4	VC1088	-0.190505	-0.022124	-0.272194	0.258663	0.812229	0.312416	0.338925	0.422537	0.279895	1.59177	0.495715	-0.112392	1.29411	0.0915622	0.838983	-0.360478	0.983361	-0.229246	0.161985	-0.232437
27	C4	VC0892	-0.0441173	1.38278	-0.382888	1.07026	1.19046	1.06552	2.24787	1.79226	-0.363163	-0.84918	0.00718724	-0.627931	1.34679	-0.221033	-0.494234	0.330415	-0.0610927	-0.5235	1.04909	0.621081
28	C4	VC1895	-0.42194	1.05177	-0.497098	1.97648	1.3623	0.958053	1.47693	1.12394	-1.14273	-0.0917221	-0.151041	-0.53175	1.58506	-0.335465	0.37311	-0.128701	-0.00505626	-0.655331	0.0950495	0.481347
29	C4	VC1097	0.809914	1.16422	-1.2972	1.76123	1.21482	1.11015	1.47726	1.24267	1.24267	-0.0944351	-0.862689	-1.19977	0.633688	-0.925809	0.436916	-0.231621	2.51516	-0.659991	0.827943	-1.20834
30	C4	VC2088	0.280168	0.727674	-0.353509	1.68255	0.493846	0.598829	1.19829	0.357503	1.03781	-0.0102233	-0.198495	-0.292545	0.626898	0.0881132	1.10714	-0.595524	0.175681	-0.381315	0.358944	-0.476382
31	C4	VC2413	-0.146824	0.40843	-0.182254	2.58163	0.561187	0.702621	0.967689	0.255502	-0.170345	0.61205	0.513357	-0.520949	-0.435058	-0.464021	0.426104	-0.737588	0.616422	-0.448585	0.21483	-0.236944
32	C4	VC1812	-0.252006	-0.00964267	-0.125784	1.79142	0.829747	0.510389	0.815277	0.677721	0.476958	1.06426	0.342674	-0.487887	0.579475	-0.501171	0.691637	-0.854243	0.519016	-0.27571	0.00894643	-0.414935
33	C4	VC1971	-0.276845	0.870244	-0.390401	1.08901	1.3024	1.51237	1.16194	1.29981	0.390698	0.316763	0.492233	-0.719745	-0.557013	-0.248404	0.676472	0.331681	0.493815	-0.341437	0.486875	0.110648
34	C4	VC2720	-1.96583	1.44632	-0.409634	1.32226	0.756636	0.860264	1.47235	1.12906	0.80085	0.824627	0.0459425	-0.618584	-0.685274	0.350588	0.0109224	-0.629576	1.32123	-0.521134	0.538557	0.18762
35	C5	VC0113	0.811422	0.931603	-0.370784	0.538623	0.729076	1.72982	-0.00851245	0.0549817	0.0832435	0.250259	1.49341	-0.317032	1.61156	-0.792953	0.650921	-0.661637	-0.161798	0.00556386	-0.481746	0.553988
36	C5	VC0163	1.3316	0.560313	-0.489815	0.130723	-0.1562	0.132921	0.842589	0.0157689	-0.0611679	1.20069	1.97987	0.0508487	0.345071	-0.343904	0.619931	-0.286538	-0.699591	0.343891	-0.0280884	-0.219613
37	C5	VCA1040	0.289648	-0.430559	0.0618411	-0.90515	1.94835	0.206949	-0.84053	0.660945	1.54523	-0.707792	1.35508	-0.37678	1.10349	-0.28647	0.0996234	0.0302262	0.274604	-0.072915	-0.413212	0.10327
38	C5	VC1680	0.183852	0.118992	-0.356084	0.264512	0.685222	0.58711	-1.587	0.0705186	-0.498407	-0.196	1.44413	0.0583421	0.740415	0.27966	0.05628	-0.0771871	-0.18933	0.320003	0.261477	0.800161
39	C5	VC1776	1.24493	-1.42969	0.179065	-0.787291	0.0461422	0.368087	-0.588818	0.15459	-0.426234	0.0897831	1.38689	-0.453496	0.237025	0.23076	0.365038	0.152176	-0.397276	-0.00185512	-0.403101	0.326746
40	C6	VCA0301	-0.125959	0.219756	-0.615581	-1.56344	0.890166	0.133479	0.958067	1.16583	0.304052	0.809015	-0.837819	0.219691	0.259203	0.395067	0.450228	0.491155	-0.0424047	-0.0199728	0.21896	0.232902
41	C6	VCA0633	-0.616286	-0.354462	-0.0107884	-2.61613	0.720078	-0.213289	0.190657	0.0091688	-0.107504	-0.375973	-0.867567	0.197479	0.0869968	-0.0410465	-0.191717	0.330167	-0.512642	-0.0276906	0.138474	-0.0823981
42	C6	VC0426	-0.523852	0.38568	-0.100824	-1.82176	0.465887	0.510973	0.471246	0.2218	0.200489	-0.101908	-1.15245	-0.164758	1.12697	-0.0713113	0.127029	0.0350513	-0.0874385	-0.0578759	0.567142	0.0766613
43	C6	VCA0560	-0.00655219	0.319256	-0.163614	-2.15991	0.523219	0.533425	0.770444	0.327897	-0.36038	-0.02079	-0.871693	0.0344293	0.319453	-0.102784	0.849478	-0.265763	0.0483303	-0.166944	0.492907	0.217764
44	C6	VCA0881	-0.284182	0.309828	-0.587173	-2.02843	0.954474	0.188947	0.382661	-0.800545	1.23728	0.9257	-0.752992	-0.0692502	-0.0330572	0.35149	0.156523	1.00352	0.380511	-0.0546265	0.214087	0.612966
45	C6	VC1373	-0.908251	0.0721053	0.0822764	-2.07794	-0.226397	-0.0493169	-0.259546	0.150494	1.29349	0.0602449	-1.1424	-0.0166887	0.309565	-0.340828	0.946139	-0.105897	1.00162	-0.0689535	-0.104113	-0.128466
46	C6	VC0312	0.473636	0.903548	-0.843395	-1.63522	-0.264276	1.77071	0.822372	0.667576	0.602085	0.409616	-0.355413	-0.106966	0.038758	0.31242	1.48446	0.225937	0.958837	-0.482206	1.0481	0.301543
47	C6	VC0198	0.230275	1.19335	-0.314224	-1.72302	0.234783	0.84184	1.099	0.989839	0.208026	1.79254	1.15215	-0.407793	0.152226	0.0107228	0.0529351	-0.397105	0.850325	-0.369592	0.00195722	-1.11585
48	C6	VC1049	0.636195	0.402857	-0.438136	-3.12781	-1.05925	0.276334	0.116746	-0.257401	-0.0932953	0.361919	1.01018	-0.117846	0.810355	0.71425	0.709295	-0.128175	0.230932	0.12599	0.34373	0.0140765
49	C6	VC2490	0.165089	0.494093	-0.125373	-1.74398	1.0215	0.176165	0.174161	0.62175	-0.106192	0.315144	0.624413	-0.252352	0.89857	-0.423536	0.393873	0.0649345	0.456892	0.104174	-0.197633	0.159731
50	C6	VCA1050	0.224803	0.452244	-0.129998	-2.03118	0.200464	0.37481	0.458624	0.413231	0.248451	0.895054	0.204371	-0.104853	0.831198	-0.0908925	0.70125	0.248915	0.122528	-0.0929465	0.195981	0.107385
